# Plasmids modulate microindel mutations in *Acinetobacter baylyi* ADP1

**DOI:** 10.1101/2024.07.02.601687

**Authors:** Mikkel M. Liljegren, João A. Gama, Pål J. Johnsen, Klaus Harms

## Abstract

Plasmids can impact the evolution of their hosts, e.g. due to carriage of mutagenic genes, through cross-talk with host genes or as result of SOS induction during transfer. Here we demonstrate that plasmids can cause microindel mutations in the host genome. These mutations are driven by the production of single-stranded DNA molecules that invade replication forks at microhomologies and subsequently get integrated into the genome. Using the gammaproteobacterial model organism *Acinetobacter baylyi*, we show that carriage of broad host range plasmids from different incompatibility groups can cause microindel mutations directly or indirectly. The plasmid pQLICE belonging to the incompatibility group Q (IncQ) and replicating by a characteristic strand displacement mechanism can generate chromosomal microindel mutations directly with short stretches of DNA originating from pQLICE. In addition, the presence of plasmids can increase microindel mutation frequencies indirectly (i.e., with chromosomal ectopic DNA) as shown with the IncP plasmid vector pRK415 (theta replication mechanism), presumably through plasmid-chromosome interactions that lead to DNA damages. These results provide new mechanistic insights into the microindel mutation mechanism, suggesting that single-stranded DNA repair intermediates are the causing agents. By contrast, the IncN plasmid RN3 appears to suppress host microindel mutations. The suppression mechanism remains unknown. Other plasmids in this study confer ambiguous or no quantifiable mutagenic effects.
