## Supplemental file 2 for "Plasmids modulate microindel mutations in *Acinetobacter baylyi* ADP1"

### Sheet: Tabelle1
SPDIR	Templating source	AL4	KOM218	AL4 pQLICE	KOM218 pQLICE	AL4 pQLICE-ssb	KOM218 pQLICE-ssb	AL4 pQLICE-dprA	KOM218 pQLICE-dprA	AL4 pQLICE-recA	KOM218 pQLICE-recA	AL4 pBBR1MCS-3	KOM218 pBBR1MCS-3	AL4 pRK415	KOM218 pRK415	AL4 RN3	KOM218 RN3	AL4 R16a	KOM218 R16a	AL4 R388	KOM218 R388	KOM218 pK77-71-1-NDM	AL4 (str 1 mg/L)	KOM218 (str 1 mg/L)	AL4 pQLICE (no str)	218 pQLICE (no str)	SUM SPDIRs:
A26	A. baylyi chromosome		8		13		1		4		5		2		4				2					2		3	44
A4	A. baylyi chromosome		2	1	4								5		10							1		1	1	2	27
A6	A. baylyi chromosome		5		3		2		3		3			1						1		1		3		4	26
O140	A. baylyi chromosome		4		5		1		1		2		4		3							4				1	25
A19	A. baylyi chromosome		3		5		1		3		2		3				1									3	21
K49	A. baylyi chromosome		2		4		2		1		1		2		3									1		1	17
MK45	pQLICE				7		2		5		3																17
MK52	pQLICE				2		3		2		3																10
MK53	pQLICE				3		1		3																	2	9
O131	A. baylyi chromosome		2		1		1		2		1		1														8
K52	A. baylyi chromosome				2	1	1		1		1				1											1	8
A17	A. baylyi chromosome		3				1				1																5
A78	A. baylyi chromosome		2		1								1		1												5
B11	A. baylyi chromosome				3																					1	4
MK7	A. baylyi chromosome								1		2		1														4
A71	A. baylyi chromosome		1		3																						4
MK46	A. baylyi chromosome		1								2								1								4
MK74	A. baylyi chromosome						1		1		2																4
K86	A. baylyi chromosome				2										1				1								4
MK30	A. baylyi chromosome				3																						3
MK67	A. baylyi chromosome				1		1								1												3
MK97	A. baylyi chromosome														3												3
R17	A. baylyi chromosome				1				1		1																3
S75	A. baylyi chromosome			1	1									1													3
MK105	A. baylyi chromosome														3												3
MK109	A. baylyi chromosome				1										2												3
MK50	pQLICE				2				1																		3
MK55	pQLICE				1				1																	1	3
MK56	pQLICE						2				1																3
R7	A. baylyi chromosome		1								1																2
MK51	A. baylyi chromosome		1		1																						2
R18	A. baylyi chromosome				2																						2
MK44	A. baylyi chromosome								1				1														2
MK49	A. baylyi chromosome				1				1																		2
K109	A. baylyi chromosome												1		1												2
MK110	A. baylyi chromosome														2												2
MK131	pQLICE				2																						2
MK147	A. baylyi chromosome (rRNA operon)								1		1																2
MK47	pQLICE								1		1																2
MK64	A. baylyi chromosome						1		1																		2
MK69	A. baylyi chromosome								1		1																2
MK70	A. baylyi chromosome						1		1																		2
R1517	A. baylyi chromosome (rRNA operon)										1										1						2
A60	A. baylyi chromosome				1																						1
B18	A. baylyi chromosome																									1	1
MK13	A. baylyi chromosome								1																		1
MK24	A. baylyi chromosome				1																						1
MK90	A. baylyi chromosome														1												1
MK144	A. baylyi chromosome		1																								1
MK146	A. baylyi chromosome				1																						1
MK150	A. baylyi chromosome		1																								1
MK16	A. baylyi chromosome												1														1
MK17	A. baylyi chromosome														1												1
MK2	A. baylyi chromosome		1																								1
MK3	A. baylyi chromosome												1														1
MK43	A. baylyi chromosome				1																						1
MK5	A. baylyi chromosome		1																								1
MK6	A. baylyi chromosome				1																						1
MK75	A. baylyi chromosome								1																		1
MK9	A. baylyi chromosome				1																						1
MK98	A. baylyi chromosome														1												1
R1522	A. baylyi chromosome										1																1
R1523	A. baylyi chromosome								1																		1
MK100	A. baylyi chromosome				1																						1
MK104	A. baylyi chromosome														1												1
MK106	A. baylyi chromosome														1												1
MK107	A. baylyi chromosome														1												1
MK108	A. baylyi chromosome														1												1
MK111	A. baylyi chromosome												1														1
MK112	A. baylyi chromosome														1												1
MK113	A. baylyi chromosome														1												1
MK114	A. baylyi chromosome														1												1
MK116	A. baylyi chromosome				1																						1
MK117	A. baylyi chromosome														1												1
MK118	A. baylyi chromosome (rRNA operon)																					1					1
MK119	A. baylyi chromosome																				1						1
MK120	A. baylyi chromosome																		1								1
MK121	A. baylyi chromosome												1														1
MK122	A. baylyi chromosome														1												1
MK123	A. baylyi chromosome														1												1
MK124	A. baylyi chromosome														1												1
MK125	A. baylyi chromosome												1														1
MK126	pK77-71-1-NDM																					1					1
MK129	A. baylyi chromosome																		1								1
MK132	pQLICE																									1	1
MK133	A. baylyi chromosome																									1	1
MK134	A. baylyi chromosome				1																						1
MK135	A. baylyi chromosome				1																						1
MK136	A. baylyi chromosome		1																								1
MK137	A. baylyi chromosome																							1			1
MK138	A. baylyi chromosome																							1			1
MK140	A. baylyi chromosome																							1			1
MK141	A. baylyi chromosome																									1	1
MK148	A. baylyi chromosome																				1						1
MK21	A. baylyi chromosome		1																								1
MK35	A. baylyi chromosome		1																								1
MK36	A. baylyi chromosome		1																								1
MK48	A. baylyi chromosome								1																		1
MK54	A. baylyi chromosome										1																1
MK58	A. baylyi chromosome						1																				1
MK59	A. baylyi chromosome				1																						1
MK62	pQLICE				1																						1
MK63	A. baylyi chromosome				1																						1
MK66	A. baylyi chromosome				1																						1
MK71	A. baylyi chromosome				1																						1
MK72	A. baylyi chromosome				1																						1
MK73	A. baylyi chromosome										1																1
MK78	A. baylyi chromosome										1																1
MK79	A. baylyi chromosome						1																				1
MK80	pQLICE										1																1
MK82	A. baylyi chromosome								1																		1
MK83	pQLICE						1																				1
MK99	A. baylyi chromosome														1												1
MK139	A. baylyi chromosome																							1			1
SUM strains:		0	43	2	90	1	25	0	42	0	40	0	26	2	50	0	1	0	6	1	3	8	0	11	1	23	375
